## Supplementary Table 2 for "Microenvironmental and transcriptional determinants of the robustness of spinal cord regeneration in zebrafish"

### Sheet: probes for Xenium
Cell type/purpose	gene	comment
glial cells	gfap	glial cell marker
	sox2	progenitor marker
	rfx4	TF for glial cell progenitors
	msi1	RNA-binding protein in activated neural stem cells enriched in 4WPI NR
	glula	Glutamine synthetase – marker of reactive glial cells, enriched in 4 WPI R
	nes	nestin, neuronal progenitor marker
	Hbegfa
	hbegfb
	ccn2a	ctgfa gene
neurons	elval3	differentiated neuron marker
	elval4	differentiated neuron marker
	neurod1	immature neuron marker
	gad1a	Gabaergic marker
	gad1b	Gabaergic marker
	slc6a1b	Gabaergic marker
	robo3	inter-neuron marker
	lhx5	inter-neuron marker
	slc6a5	glycinergic neuron marker - V1 inter-neuron
	tubb5	immature neuron marker enriched in NR
	nrxnaa	immature neuron marker enriched in NR
	snap25	immature neuron marker enriched in NR
	rbfox3a	immature neuron marker enriched in NR
	isl1	motor neuron marker
	mnx1	motor neuron marker
	chata	motor neuron marker
	evx1	inter-neuron marker
	lmx1ba	inter-neuron marker dI1/dI2 interneurons
	lbx1a	inter-neuron marker dI1/dI2 interneurons
	pax2a	General dorsal interneuron identity; inhibitory subtype marker
	sim1a	Canonical V3 inter-neuron marker
	slc17a6a	glutamatergic neuron
oligodendrocytes	mpz	myelinating oligodendrocytes marker
	mbpa	myelinating oligodendrocytes marker
	plp1b	myelinating oligodendrocytes marker
	cldnk	myelinating oligodendrocytes marker
	erbb3b	myelinating oligodendrocytes marker
	olig2	oligodendrocytes marker
	sox10	OPC marker
	nkx2.2a	OPC marker
	olig1	OPC marker
	cspg4	OPC marker
immune cells	apoeb	microglial marker
	mpeg1.1	macrophage marker
	pvrl2l	TIGIT signaling
	nectin1b	TIGIT signaling
	cd226	TIGIT signaling
	lck	T-cell marker
	cd4-1	T-cell marker
	cd8a	T-cell marker
	foxp3a	T-reg marker
	csfr1a	activated microglial marker
	lcp1	activated microglial marker
	lgals2a	activated microglial marker
	csf1ra	activated microglial marker
fibroblasts	PDGFRB	Pan fibroblast marker
	PDGFRA	Fibroblast marker enriched in NR
	POSTNB	Fibroblast marker enriched in NR
	CXCL12A	Fibroblast marker enriched in NR
	CLDN11A	Fibroblast marker enriched in NR
	LAMC1	ECM enriched in NR
	COL12A1B	ECM associated with firbosis enriched in NR
	COL5A1	ECM associated with firbosis enriched in NR
	COL1A2	ECM associated with firbosis enriched in NR
	HSPG2	ECM associated with firbosis enriched in NR
	FN1A	ECM associated with firbosis enriched in NR
	MMP9
	LOXL3B	Lysyl oxidases that crosslink collagen, stabilizing scar tissue
	TGFB3	Central cytokines driving ECM gene expression and fibrosis enriched in NR
	TGFB1A	Central cytokines driving ECM gene expression and fibrosis enriched in NR
	ANXA1A	Scar associated fibroblast marker, enriched in NR
Endothelial cells	flt1	marker
	kdrl	marker
	fli1a	marker
progenitor cells	pcna	proliferation marker
	mKI67	proliferation marker
	zpax1	neuroepithelial marker
	zpax4	neuroepithelial marker
	entpd1	neuroepithelial marker
	vat1	neuroepithelial marker
differential signaling	TGFB2	enriched in NR
	kdm6ba
	TGFBR2B	enriched in NR
	kdm6bb
	NRP2A	axonal growth and axon guidance
	NRP2BB	axonal growth and axon guidance
	SLIT1A	axonal growth and axon guidance
	ROBO1	axonal growth and axon guidance
	ROBO2	axonal growth and axon guidance
	SEMA5BA	Enriched in NR - axon guidance
	SEMA3AA	Enriched in NR - axon guidance
	SEMA4BA	Enriched in NR - axon guidance
	SEMA6A	Enriched in R - axon guidance
	shha
	mstnb
	foxp4
	unc5a	axon repulsion
	epha3	enriched in NR
	JAM2A	enriched in NR
	TCF21	test for heart sample
	cited2
